# AAT_Rhg1_ is a tonoplast protein that alters amino acid, metabolic and defense responses and nematode resistance

**DOI:** 10.64898/2026.03.06.710000

**Authors:** Yulin Du, Aaron Lowenstein, Jorge El-Azaz Ciudad, Hiroshi A. Maeda, Andrew F. Bent

## Abstract

Soybean cyst nematode (SCN, *Heterodera glycines*) causes significant soybean yield losses. The *Rhg1* locus is a major contributor to SCN resistance and contains three genes that mediate this trait including *Rhg1-GmAAT* (*Glyma.18G022400),* which encodes putative amino acid transporter AAT_Rhg1_. The molecular function of AAT_Rhg1_ in SCN resistance is not understood. In this study, *rhg1-b* soybean lines with *Rhg1-GmAAT* silencing demonstrated that *Rhg1-GmAAT* can contribute resistance against HG 0 SCN and also against problematic HG 2.5.7 populations that partially overcome *rhg1-b*-mediated resistance. An AAT_Rhg1_ Y268L mutant complemented SCN resistance in *Rhg1-GmAAT*-silenced plants while an AAT_Rhg1_ D122A mutant did not.

Overexpression of *Rhg1-GmAAT* was not sufficient to enhance SCN resistance, suggesting that AAT_Rhg1_ requires coordinated activity with other proteins or pathways. Confocal microscopy demonstrated that AAT_Rhg1_ localizes to the tonoplast in soybean root cells. Amino acid, transcriptomic and metabolomic profiles were determined for SCN-infected root segments 3 days after SCN inoculation. In *Rhg1-GmAAT*-silenced plants relative to fully resistant (non-silenced) *rhg1-b* plants, levels of leucine, isoleucine, and tyrosine were significantly elevated. *Rhg1-GmAAT* silencing reduced SCN-responsive transcript abundances for multiple processes, significantly including genes for MAPK signaling, ethylene responses and starch and sucrose metabolism. The most common identified metabolomic changes were in amino acid derivatives, shikimate/phenylpropanoid/isoflavonoid compounds, terpenoids, and especially fatty acids. These findings can guide further investigation into the mechanisms by which AAT_Rhg1_ contributes to SCN resistance.
