## Supplemental Table S1 for "AAT_Rhg1_ is a tonoplast protein that alters amino acid, metabolic and defense responses and nematode resistance"

### Sheet: Sheet1
Rhg1-GmAAT_qPCR, F	CGTGTAGAGTCCTTGAAGTACAGC
Rhg1-GmAAT_qPCR, R	ACCAGAGCTGTGATAGCCAACC
SynAAT_qPCR, F	GCAGTCTTGGCCGAGTTGAG
SynAAT_qPCR, R	AGGCTTCTCTCATCACCCCG
SpecR_qPCR for CNV, F	GCCCAATCAGCAGCAACATC
SpecR_qPCR for CNV, R	CCAGATTGGGCTGGAGATGA
Arabidopsis EF1a (At5g60390), F	CACCACTGGAGGTTTTGAGG
Arabidopsis EF1a (At5g60390), R	TGGAGTATTTGGGGGTGGT
WiscDsLoxHs029_10B, LP, PRODUCT_SIZE 1048	CCCAATAAACATTCTTCTTTCACC
WiscDsLoxHs029_10B, RP, BP+RP Product size 496-796	GCAAATCTCGACGAACTCTTG
LT6 for genotyping WiscDsLoxHs (T-DNA)	AATAGCCTTTACTTGAGTTGGCG
p745 for genotyping WiscDsLoxHs (T-DNA)	AACGTCCGCAATGTGTTATTAAGT
pDs-Lox T-DNA near RB	caacttaatcgccttgcagc
Adding GGGGS linker to mWasabi, F	GGGGGTGGTGGATCTatggtgagcaagggcga
Adding GGGGS linker to mWasabi, R	TGAACCTCCTCCGCCcttgtacagctcgtccatg
Adding GGGGS linker to Rhg1-GmAAT TM6-7 loop, F	GGCGGAGGAGGTTCAGCCAAGGCATCCCAAATG
Adding GGGGS linker to Rhg1-GmAAT TM6-7 loop, R	AGATCCACCACCCCCAAGCTCAAACCCAATGGGG
Adding BbsI to VAMP711 to get 5' AGGT	GAATTgaagacTGaggtATGGCGATTCTGTACGCCC
Adding BbsI to VAMP711 to get 3'GCTT	CTTAAgaagacCGaagcTTAAATGCAAGATGGTAGAGTAGGT
Adding BbsI to mCherry to get 5' AATG	GGATTgaagacGGaatggtgagcaagggcgag
Adding BbsI to mCherry to get 3' ggAGGT	CTTAAgaagacTTacctcccttgtacagctcgtccatgc
SynAAT D122A SDM, F	TTTGATAATTATAGGTGCTGTTTTGAGTGGTAAACAG
SynAAT D122A SDM, R	CTGTTTACCACTCAAAACAGCACCTATAATTATCAAA
Rhg1-GmAAT Y268L, F	GCTTTGTGCTGTGATCTTGCTTGCAATAGGCTTATTTG
Rhg1-GmAAT Y268L, R	CAAATAAGCCTATTGCAAGCAAGATCACAGCACAAAGC
